# The glycan alphabet is not universal: a hypothesis

**DOI:** 10.1101/2020.01.15.908491

**Authors:** Jaya Srivastava, P. Sunthar, Petety V. Balaji

## Abstract

Several monosaccharides constitute naturally occurring glycans but it is uncertain if they constitute a universal set like the alphabets of proteins and DNA. Based on the available experimental observations, it is hypothesized herein that the glycan alphabet is not universal. Data on the presence / absence of pathways for the biosynthesis of 55 monosaccharides in 12939 completely sequenced archaeal and bacterial genomes are presented in support of this hypothesis. Pathways were identified by searching for homologs of biosynthesis pathway enzymes. Substantial variations are observed in the set of monosaccharides used by organisms belonging to the same phylum, genera and even species. Monosaccharides are grouped as Common, Less Common and Rare based on their prevalence in Archaea and Bacteria. It is observed that fewer enzymes suffice to biosynthesize the Common group. It appears that the Common group originated before the formation of three domains of life. In contrast, the Rare group are confined to a few species in a few phyla, suggesting that they evolved much later. Fold conservation, as observed in aminotransferases and SDR superfamily members involved in monosaccharide biosynthesis, suggests neo- and sub-functionalization of genes leading to the formation of Rare group monosaccharides. Non-universality of the glycan alphabet begets questions about the role of different monosaccharides in determining an organism’s fitness.

**Impact statement:** Carbohydrates, nucleic acids and proteins are important classes of biological macromolecules. The universality of DNA, RNA and protein alphabets has been established beyond doubt. However, the universality of glycan alphabet is unknown primarily because of the challenges associated with the elucidation of glycan structures. This has precluded a comprehensive investigation of glycan alphabet. To address this challenge, we have identified the prevalence of 55 monosaccharide biosynthesis pathways in 12939 completely sequenced archaeal and bacterial genomes by searching for homologs of biosynthesis pathway enzymes using HMM profiles, and in a few cases, BLASTp. This revealed that the glycan alphabet is highly variable; in fact, significant differences are found even among different strains of a species. Possible implications of this variability may be significant in understanding the evolution of Archaea and Bacteria in diverse and competitive environments. Factors that drive the choice of monosaccharides used by an organism need to be investigated, and will be of interest in understanding host-pathogen interactions. Additionally, the knowledge of glycan alphabet can be employed for structural characterization / validation of glycans inferred using mass spectrometry. Knowledge of unique monosaccharides and biosynthetic enzymes can also be used as novel drug targets against human pathogens.

**Data summary:** The curated set of proteins used in this study, with domain assignment, is listed in supplementary_data.xlsx. Corresponding 396 references with evidence of experimental characterization are included in supplementary material. Results of genome scan which include predictions of monosaccharides as well as the biosynthesis pathway enzymes is available at http://www.bio.iitb.ac.in/glycopathdb/ including the aforementioned information. Python script used to scan genomes to search for monosaccharide biosynthesis pathways are available on request.
