## supplementary_data.xlsx for "The glycan alphabet is not universal: a hypothesis"

### Sheet: Worksheet1
Serial numer	Profile name	Profile annotation	Remark about sequences used for generating HMM profile and/or product specificity	Profile type	Approach used for arriving at the bit score threshold	Bit score threshold	Profile length	Number of sequences		Sequence ids (Column I)	Sequence ids (Column J)
								Used for profile generation	Not considered due to redundancy
Profiles with narrow substrate specificity
1	GPE00210	Neu5NAc cytidylyltransferase	Subset of GPE00231	Exp	Texp	211	227	11	0	Q8IQV0_1-187;Q9CP68_1-223;P13266_1-227;P0A0Z8_1-228;G1UBA8_1-229;Q99KK2_39-267;Q0E671_1-250;Q90WG6_1-250;P0A4V0_1-226;A0A248ZYC8_1-223;A3DIQ9_1-230
2	GPE00330	Glucose-1-phosphate cytidylyltransferase		Extend	ROC curve	157	257	5	1	Q8Z5I4_1-257;Q54266_1-299;Q8KN04_1-267;O06486_1-254;Q81B33_1-255	Q57430_1-257
3	GPE00430	Glucose-1-phosphate uridylyltransferase family 1	Non-orthologous to GPE00530	Extend	ROC curve	124	294	21	32	Q8YS18_1-293;Q8GQP8_1-300;O05576_1-306;Q9RKA6_1-303;Q5FYV5_1-289;O25363_1-273;Q8NS04_1-315;P0AEP3_1-302;A0A0M3ALX8_1-299;A0A0H2X8N4_1-297;Q6GDU6_1-288;Q05852_1-292;Q54800_1-306;Q4A122_1-287;P44878_1-295;O31822_1-297;Q9F664_1-295;Q9I291_1-279;Q48447_1-298;P27897_1-297;P42407_1-272	P0C0I8_1-304;P0AEP6_1-302;Q8NKW9_1-304;P0DG70_1-304;P0DG71_1-304;Q5X9A7_1-304;P0C0I9_1-304;P0DG72_1-299;P0DG73_1-299;P67068_1-299;P67070_1-299;Q5XE04_1-299;P58313_1-299;P0AEP4_1-302;P0AEP5_1-302;Q5HLD1_1-288;Q8CR67_1-288;Q6G6H5_1-288;Q8NUU9_1-288;Q2FE05_1-288;Q2G1T6_1-288;Q5HD54_1-288;Q7A3J9_1-288;Q99RD4_1-288;Q2YW63_1-288;Q49VP4_1-289;Q4L8Y7_1-288;P0A2K7_1-297;P0A2K8_1-297;P0AAB6_1-297;P0AAB7_1-…
4	GPE00530	Glucose-1-phosphate uridylyltransferase family 2	Non-orthologous to GPE00430	Extend	Other	303	479	10	7	N9UI81_1-474;Q4QDU3_1-494;Q388T4_1-485;Q16851_1-508;Q9M9P3_1-469;P32861_1-499;P19595_1-477;Q59KI0_1-500;Q8SSC5_1-492;Q54YZ0_1-502	Q07130_1-508;Q91ZJ5_1-508;O35156_1-508;P79303_1-508;P57751_1-470;Q43772_1-473;Q9SDX3_1-467
5	GPE00620	Mannose-1-phosphate guanylyltransferase family 1	Non-orthologous to GPE00720	Extend	ROC curve	200	363	15	25	Q9Y5P6_1-360;A4I048_1-379;P41940_1-361;O22287_1-361;Q4U3E8_1-364;B9WNA1_1-369;P37820_1-359;O74484_1-363;Q9P8N0_1-364;Q4I1Y5_1-364;Q6CCU3_1-363;Q7JZB4_1-369;Q54K39_1-359;P0CO20_1-364;Q61S97_1-364	Q9BLW4_1-379;P0C5I2_1-360;Q5B1J4_1-364;Q2UJU5_1-364;Q8BTZ7_1-360;Q2YDJ9_1-360;O74624_1-364;Q752H4_1-361;Q7RVR8_1-364;Q70SJ2_1-361;Q9Y725_1-361;O93827_1-362;Q68EY9_1-360;Q68EQ1_1-360;A2VD83_1-360;Q941T9_1-361;Q6Z9A3_1-361;Q6FRY2_1-361;Q84JH5_1-361;Q6DBU5_1-360;Q6BN12_1-362;Q295Y7_1-371;P0CO21_1-364;Q9M2S0_1-364;A3QMC8_1-365
6	GPE00720	Mannose-1-phosphate guanylyltransferase family 2	Non-orthologous to GPE00620	Extend	ROC curve	56	295	17	6	Q8U382_2-275;B4EMQ6_32-331;P07874_1-293;B0RVK6_1-292;O24884_1-275;P26340_1-304;O31278_1-317;Q9X0C3_1-284;P26404_1-314;Q820B3_1-315;Q88ND5_1-294;Q48462_1-295;Q01410_1-295;Q00473_1-296;Q07024_1-293;O85342_1-305;P37741_1-301	Q8X7P1_1-302;P24174_1-302;P0C7J3_1-292;Q887Q9_1-293;P37753_1-295;P59785_1-293
7	GPE00830	Glc2NAc-1-phosphate uridylyltransferase		Extend	ROC curve	391	478	20	12	O64765_1-502;Q6ZJ97_1-489;Q16222_1-522;Q386Q8_1-545;Q7SDM4_1-487;P43123_1-477;O74933_1-486;C6LPX1_1-438;Q9Y0Z0_1-520;Q4WAR0_1-509;Q28CH3_1-511;Q7ZWD4_1-505;Q3KQV9_1-507;Q54GN5_1-487;Q18493_1-484;Q49ZB5_1-395;Q6G7E3_1-395;Q4L846_1-395;Q5HM59_1-395;Q8SQS1_1-335	Q940S3_1-505;Q91YN5_1-522;Q3TW96_1-507;Q7A0A0_1-395;Q7A4A4_1-395;Q99S95_1-395;Q2FEW1_1-395;Q2FW81_1-395;Q5HE34_1-395;Q6GEQ8_1-395;Q2YYH4_1-395;Q8CNG6_1-395
8	GPE00831	Glc2NAc-1-phosphate uridylyltransferase (GlmU-NTD)		Extend	ROC curve	143	242	6	0	P9WMN3_1-263;P0ACC7_1-226;P43889_1-229;B1JRN4_1-229;Q58501_1-222;Q5UNV4_1-255
9	GPE01130	Glucose-1-phosphate thymidylyltransferase		Extend	ROC curve	230	192	31	14	Q400H3_1-239;Q6U1I4_1-237;P95778_1-241;P37744_1-244;A0QPF9_1-240;D1H0J0_1-239;Q975F9_1-401;Q9AGY4_1-241;P61887_1-242;P55257_1-242;B0RVK9_1-245;P55464_1-242;Q9L9E6_1-241;Q9ZAE7_1-242;P08075_1-239;P39629_1-240;A8WEY6_1-291;D4GU70_1-357;Q54143_1-303;Q842L6_1-292;Q93FF6_1-296;A0A1Q4M367_1-245;A4JC15_1-297;A4JIV2_1-294;F5HBV4_1-289;O27819_1-292;P55255_1-288;P9WH12_1-288;Q5SFD2_1-305;Q9HU22_1-293;Q9RR2…	Q331R2_1-241;P26393_1-244;P9WH13_1-240;P57040_1-242;Q9ZIH6_1-289;O54574_1-289;P37779_1-292;P55253_1-293;Q9L6C4_1-356;B2JFC5_1-297;P0C7J4_1-295;P37762_1-288;P55254_1-292;P61888_1-293
10	GPE01330	Fructose-6-phosphate amidotransferase/Glc2NAc-6-phosphate synthase		Extend	ROC curve	50	366	47	61	P17169_241-609;Q06210_332-699;P14742_344-717;Q6LWM9_249-599;A0A1S3VY87_318-692;Q56213_239-604;Q9Y093_326-694;E3VZB3_245-606;Q8KG38_247-614;Q8SRI2_332-699;P57963_243-610;Q09740_330-696;Q87TT8_243-611;Q8AAB1_247-614;Q74GH6_243-609;Q8CX33_243-609;Q7VKK4_243-610;Q8KA75_243-608;Q5QZH5_244-610;P57138_243-609;Q8R841_240-608;Q8RG65_242-607;O26273_244-590;P25195_242-605;Q83FU2_248-616;O68280_251-627;P0CF1…	P82808_313-681;P47856_329-697;P53704_346-713;Q9Z2Z9_314-682;Q4KMC4_314-682;O94808_314-682;Q08DQ2_314-682;Q83IY4_242-609;Q8XEG2_242-609;Q8ZKX1_242-609;Q8FBT4_242-609;Q5PKV9_242-609;Q8Z2Q2_242-609;Q72HF4_240-604;Q6CYJ9_243-610;Q663R1_242-609;Q8Z9S8_242-609;Q7NA97_242-609;P44708_243-610;Q7T6X6_246-606;Q6LLH3_243-610;Q88BX8_243-611;Q9KUM8_243-610;Q5E279_243-609;Q9HT25_243-611;Q7MP62_243-610;Q8DEF3_24…
11	GPE01430	GDP-4-keto-6-deoxy-mannose 4-aminotransferase (Equatorial)	Subset of GPE01830, GPE01230	Extend	ROC curve	498	368	4	0	Q7DBF3_1-364;Q9A9H3_1-371;Q06953_1-367;O68392_1-367
12	GPE01530	UDP-2-acetamido-2,6-dideoxy-beta-L-arabino-4-hexulose aminotransferase (Equatorial)	Subset of GPE01830, GPE01230	Extend	ROC curve	357	390	5	0	A0A1D3UJK1_1-387;Q3ESA3_1-401;O25130_1-375;Q0P8W3_1-376;Q58466_1-386
13	GPE01710	UDP-/GDP-4-keto-6-deoxy-Glc2NAc aminotransferase (Axial, Equatorial)	Subset of GPE01830, GPE01230	Exp	Texp	518	380	7	0	Q814Z4_1-405;Q795J3_1-388;D6HAT9_1-401;B0V6J6_1-391;Q0P9D3_1-386;Q0P8T7_1-384;G8UHQ6_1-384
14	GPE02430	TDP-/dTDP-4-keto-6-deoxy glucose 3-/3,5-epimerase	Subset of GPE02530	Extend	Textend	160	196	19	7	Q9ZIH5_1-197;Q9L9E5_1-207;Q5SFD1_1-196;P9WH11_1-202;A0QSK5_1-201;P26394_1-183;Q9HU21_1-181;P37745_1-185;O27818_1-185;P37780_1-181;Q93F86_1-182;Q76NH8_1-196;P37763_1-328;P29783_1-200;P55468_1-195;Q96Z62_1-176;Q5ZXH5_1-187;A0A077ENB9_1-181;A0A1S0QLH9_1-181	Q8GIQ0_1-197;Q331R1_1-196;A0A0H3BZS4_1-197;O54547_1-197;P9WH10_1-202;Q5XCG7_1-197;A0A0D6IV69_1-181
15	GPE03130	UDP-glucose 6-dehydrogenase	Subset of GPE03430	Extend	Bit score distribution	330	353	17	31	O33952_1-337;P0C0F4_1-350;Q19905_1-376;O60701_1-370;C9E261_1-361;Q9LIA8_1-365;O54068_1-356;B5L017_1-399;A4UTT2_1-355;O86422_1-357;Q9HY58_1-357;P96718_1-350;O02373_1-365;O32271_1-351;Q4UK39_1-365;D4GYH5_1-358;Q57346_1-343	P76373_1-337;Q47329_1-341;A0A0J9WZA6_1-337;Q5F3T9_1-370;P12378_1-370;O70475_1-370;Q5R7B3_1-370;O70199_1-370;Q2QS13_1-365;Q9FM01_1-365;Q96558_1-365;Q9AUV6_1-365;Q2QS14_1-365;Q9LF33_1-365;Q9FZE1_1-365;Q75GS4_1-365;B7F958_1-365;P0DG69_1-350;P0DG68_1-350;Q5X9A8_1-350;Q8NKX0_1-350;P0C0F5_1-350;Q1RKF8_1-351;Q92GB1_1-365;O05973_1-365;Q68VX0_1-365;Q7DBF9_1-337;Q8FG45_1-337;Q04872_1-337;Q04873_1-337;P3779…
16	GPE03210	GDP-mannose 6-dehydrogenase	Subset of GPE03430	Exp	Bit score distribution	340	436	3	2	P11759_1-436;P51585_1-436;D7FM80_1-315	A0A2I6RJP9_1-315;A0A2I6RJP7_1-320
17	GPE03310	UDP-Glc2NAcA 3-dehydrogenase		Exp	ROC curve	218	317	4	0	G3XD23_1-316;Q72KX8_1-310;Q7NQL0_1-352;Q79H45_1-350
18	GPE05230	CDP-glucose 4,6-dehydratase (Retaining)		Extend	ROC curve	292	359	12	37	P26397_1-359;Q57329_1-357;Q5E8G8_1-360;Q81B32_1-351;Q4K6F9_1-361;Q6D7A2_1-368;Q6N2K1_1-364;B5EEY3_1-370;L8NSP5_1-363;I4N2D8_1-360;I3CHM6_1-360;A0A0C1W9L1_1-356	E8XC45_1-359;D7P8L6_1-391;Q8Z5I5_1-359;Q66DP3_1-357;V1X4C3_1-359;B5EXR8_1-359;B5RBT2_1-359;Q7B0W2_1-357;A1JNA2_1-357;A1ST06_1-362;C4S7L4_1-357;F7YJF4_1-367;O31005_1-360;X6QDR3_1-360;F9RCN5_1-360;A0A0U1K882_1-357;A0A0N1QZR4_1-359;A0A0H5LV46_1-365;A0A0F7DIX5_1-359;A0A0D6FGK5_1-359;A0A0F6B3E0_1-359;A0A0U1FTN5_1-359;A0A0M0QTH4_1-359;A0A0H3NIM7_1-359;A0A085HNT9_1-359;A0A0U1EP15_1-357;A0A0T9WIK1_1-359;…
19	GPE05331	UDP-Glc2NAc 4,6-dehydratase (Inverting)		Extend	Bit score distribution	380	334	7	2	Q5QKR8_1-334;Q9XC61_1-344;Q8L348_1-345;G5CSR9_1-323;P95699_1-342;A0A1D3UJK3_1-339;O25511_1-333	Q0P8W4_1-334;A0A0H3JPH0_1-342
20	GPE05332	UDP-Glc2NAc 4,6-dehydratase (Retaining)		Extend	Bit score distribution	350	624	6	1	B0V6J5_1-624;A0A1D3EM50_1-636;Q0P9D4_1-590;P39853_1-599;P71052_1-598;P72145_1-665	O86159_1-590
21	GPE05430	TDP-/dTDP-glucose 4,6-dehydratase (Retaining)		Extend	Bit score distribution	400	332	17	9	Q8GIP9_1-348;P9WN65_1-331;P26391_1-361;Q6U1I5_1-362;Q9ZGH3_1-337;P27830_1-355;P39630_1-315;Q20697_1-342;D1H0J1_1-328;C5J046_1-328;Q6E7F4_1-362;P55294_1-355;P44914_1-338;B0RVL0_1-351;Q9L9E8_1-336;Q9ZAE8_1-320;P29782_1-328	Q04MA3_1-349;P37777_1-361;P37759_1-361;P55293_1-361;P9WN64_1-331;Q9S642_1-341;P95780_1-348;P37761_1-346;A0QSK6_1-331
22	GPE05510	UDP-glucose 4,6-dehydratase (Retaining)		Exp	Bit score distribution	400	333	4	3	Q9SYM5_1-370;A7K9F4_1-350;Q5UR12_1-323;Q59VY4_1-320	Q9LPG6_1-370;Q9LH76_1-370;A0A192GPF1_1-370
23	GPE05710	UDP-4-keto-6-deoxy glucose 3,5-epimerase, 4-reductase		Exp	Texp	486	288	4	5	Q9LQ04_1-301;F8U970_1-292;Q5UPS5_1-289;Q9LH76_371-664	F8U972_1-293;Q9LPG6_371-667;Q9SYM5_371-669;A0A192GQH1_1-301;A0A192GPF1_371-672
24	GPE07030	Phosphomannoisomerase family 2	Non-orthologous to GPE07130, GPE07230, GPE07330	Extend	Textend	166	158	16	3	Q820B3_316-477;O31278_318-498;B4EMQ6_342-508;B0RVK6_293-460;Q8U382_284-456;P07874_294-481;O24884_275-470;P26340_323-480;Q01410_315-471;Q07024_313-465;Q48462_315-471;O85342_327-482;P26404_315-479;Q00473_317-473;P55357_346-512;P37741_322-464	P24174_323-478;Q8X7P1_323-478;P37753_315-471
25	GPE07130	Phosphomannoisomerase family 1	Non-orthologous to GPE07030, GPE07230, GPE07330	Extend	ROC curve	145	420	10	3	P25081_1-391;P34949_1-423;Q9FZH5_1-441;Q9HFU4_1-434;P29952_1-429;B6Z256_1-383;P34948_1-441;P29951_1-461;Q54PA0_1-452;P34650_1-416	P00946_1-391;A5A6K3_1-423;Q8HXX2_1-423
26	GPE07230	Phosphogluco/Phosphomanno isomerase	Non-orthologous to GPE07030, GPE07130, GPE07330	Extend	ROC curve	58	319	9	0	Q9HIC2_1-310;Q9YE01_1-333;Q8ZWV0_1-302;Q44407_1-339;O66954_1-320;Q96YC2_1-311;Q4JCA7_1-306;Q978F3_1-304;Q97WE5_1-296
27	GPE07330	Phosphomannoisomerase family 3 (FunFam 54112)	Non-orthologous to GPE07030, GPE07130, GPE07230	Extend	ROC curve	221	315	30	1	A0A0A6VDR6_1-315;A0A0B0HL43_1-326;A0A0B5WM69_1-315;A0A0D0GYV2_1-319;A0A0D7XG62_1-318;A0A0E1M8A4_1-315;A0A0J1IQ40_1-314;A0A0K6KBD5_1-315;A0A0K6KCL6_1-315;A0A0K9GHA4_1-315;A0A0M0G053_1-315;A0A0M2PFJ1_1-315;A0A0M4FVE7_1-316;A0A0Q3TEQ6_1-315;A0A150MHN2_1-332;A0A160F8G4_1-322;A0A162CAL0_1-316;A0A179SSJ8_1-315;A0A1B9AZE0_1-315;A0A1C3SEE5_1-315;I2C827_1-317;J8IUW2_1-314;K6BZ15_1-314;M5P1T7_1-316;N0B5C3_…	A0A0K6KBF4_1-316
28	GPE07510	TDP-/dTDP-4-keto-6-deoxy-glucose 3,4-ketoisomerase	Two possible products for the same substrate	Exp	ROC curve	106	136	7	0	Q6TFC5_1-136;Q6T1W8_1-139;Q12KT8_161-304;Q9ALS4_1-135;Q9ALS3_1-145;A0A1Y2NTP3_1-144;D1H0I6_1-156
29	GPE08130	Glucosamine 6-phosphate N-acetyltransferase		Extend	ROC curve	73	156	11	0	Q96EK6_1-184;Q9LFU9_1-149;P43577_1-159;Q5U9F2_1-165;Q17427_1-165;Q383G8_1-147;E3VZU6_1-148;Q54WR8_1-157;C7IZ16_1-166;Q9VAI0_1-219;O93806_1-149
30	GPE08410	UDP-4-amino-4,6-dideoxy-N-acetyl-beta-L-altrosamine acetyltransferase		Exp	ROC curve	82	185	4	0	A0A1D3UJI6_1-199;Q3ESA0_1-186;A0A0J9X276_1-163;O25094_1-180
31	GPE08510	Glucosamine-1-phosphate acetyltransferase (GlmU-CTD)		Exp	ROC curve	89	205	6	1	P14192_251-456;P43889_251-456;P0ACC7_227-456;Q8DQ18_251-459;P9WMN3_263-495;Q58501_223-408	B1JRN4_251-456
32	GPE09130	Phosphoglucosamine mutase	Subset of GPE09630	Extend	Bit score distribution	450	448	12	1	Q9HV50_1-445;P25177_1-445;Q5HE43_1-451;A9CQM6_1-450;Q81VN7_1-448;A0QSQ1_1-453;P9WN41_1-448;Q976E4_1-455;Q5NII8_1-443;P31120_1-445;Q6LYB4_1-447;Q0P8K7_1-462	Q8DTC6_1-449
33	GPE09430	Phosphoacetylglucosamine mutase		Extend	ROC curve	48	551	4	1	P38628_1-557;O95394_1-542;Q9P4V2_1-544;P57750_1-556;Q57XH7_1-602	F1RQM2_1-542
34	GPE20030	UDP-GlcA 5-decarboxylase/UDP-GlcA 5-decarboxylase, 4-oxidase	Two possible products for the same substrate	Extend	Textend	405	343	15	8	Q92WA4_1-348;Q8NBZ7_1-420;G5EF65_1-467;Q9FIE8_1-342;Q96V00_1-410;Q5LDC7_1-312;Q5LF38_1-314;Q8VZC0_1-435;WP_010496255_1-325;WP_010503009_1-325;P77398_306-660;A0KGY6_298-660;B4ETL7_294-659;Q4KC82_305-664;A8FRR2_298-660	B7MXT6_294-660;A6TF98_295-660;C0Q069_297-660;Q2NRV7_298-660;A1JPN5_298-660;Q6D2F1_306-668;Q9HY63_304-662;Q4ZSZ2_302-664
Profiles with broad substrate specificity
35	GPE00231	Nonulosonic acid cytidylyltransferase	Includes GPE00210	Extend	ROC curve	88	232	16	1	Q9CP68_1-223;P13266_1-227;P0A0Z8_1-228;G1UBA8_1-229;Q99KK2_39-267;Q0E671_1-250;Q90WG6_1-250;P0A4V0_1-226;A0A248ZYC8_1-223;A3DIQ9_1-230;Q5ZXI0_1-232;O25093_1-208;Q0P8S7_1-235;Q3ESA2_1-271;Q2M5Q2_1-232;A0A386HUQ1_1-240	Q0P8U6_1-232
36	GPE01230	Nucleotide-sugar C3/C4 aminotransferase (Axial, Equatorial)	Includes GPE01830, GPE01910	Extend	ROC curve	282	374	34	5	Q7DBF3_1-364;Q06953_1-367;Q9A9H3_1-371;O68392_1-367;Q3ESA3_1-401;O25130_1-375;Q0P8W3_1-376;P27833_1-376;Q6U1I3_1-367;Q9XCW4_1-371;Q9ZGH0_1-415;Q9ALN9_1-385;Q0P8T7_1-384;G8UHQ6_1-384;Q814Z4_1-405;Q795J3_1-388;D6HAT9_1-401;B0V6J6_1-391;Q0P9D3_1-386;Q8ZNF3_1-385;A0A1D3UJK1_1-387;Q6TFC4_1-365;Q6T1W6_1-363;Q9ZGH4_1-379;D1H0I5_1-369;Q9F837_1-374;O52807_1-369;Q9ALS9_1-360;Q9HZ76_1-359;Q54142_1-388;A4SQW…	P77690_1-385;A0KGY8_1-378;Q9HY65_1-382;Q02R23_1-382;A6V1P2_1-382
37	GPE01830	Nucleotide-sugar C4 aminotransferase (Axial, Equatorial)	Includes GPE01430, GPE01530, GPE01710; Subset of GPE01230. Two possible products for the same substrate	Extend	Bit score distribution	400	380	25	5	Q7DBF3_1-364;Q06953_1-367;Q9A9H3_1-371;O68392_1-367;Q3ESA3_1-401;O25130_1-375;Q0P8W3_1-376;P27833_1-376;Q6U1I3_1-367;Q9XCW4_1-371;Q9ZGH0_1-415;Q9ALN9_1-385;Q0P8T7_1-384;G8UHQ6_1-384;Q814Z4_1-405;Q795J3_1-388;D6HAT9_1-401;B0V6J6_1-391;Q0P9D3_1-386;Q8ZNF3_1-385;A0A1D3UJK1_1-387;A4SQW7_1-378;Q4ZSZ4_1-382;B7VBN4_1-382;A8FRR4_1-388	P77690_1-385;A0KGY8_1-378;Q9HY65_1-382;Q02R23_1-382;A6V1P2_1-382
38	GPE01910	Nucleotide-sugar C3 aminotransferase (Axial, Equatorial)	Subset of GPE01230	Exp	Bit score distribution	400	368	9	0	Q6TFC4_1-365;Q6T1W6_1-363;Q9ZGH4_1-379;D1H0I5_1-369;Q9F837_1-374;O52807_1-369;Q9ALS9_1-360;Q9HZ76_1-359;Q54142_1-388
39	GPE02030	UDP-Hex2NAc C2 epimerase (Non-hydrolyzing)		Extend	Bit score distribution	160	375	17	5	P39131_1-380;Q6LZC4_1-366;Q58899_1-366;P95709_1-391;Q81K32_1-371;P27828_1-376;E0YJD7_1-372;Q9XC59_1-376;P95701_1-374;G3XD61_1-354;Q45379_1-362;Q8L346_1-377;Q8ZAE3_1-376;P45360_1-385;Q9X0C4_1-378;P58600_1-375;Q6M0B4_1-357	Q630Y4_1-371;Q8XAR8_1-376;Q8Z388_1-376;Q9L6R5_1-376;P52641_1-375
40	GPE02110	NDP-Hex2NAc C2 epimerase (Hydrolyzing)		Exp	Bit score distribution	120	387	6	1	Q5ZXH8_1-377;Q0P8T0_1-384;Q9Y223_1-405;B7MN90_1-391;H2VFI5_1-377;G8UHP8_1-384	O35826_1-378
41	GPE02230	UDP-glucose/UDP-Glc2NAc/UDP-Glc2NAcA/UDP-GlcA/UDP-xylose C4 epimerase		Extend	Bit score distribution	250	338	56	29	Q2QD27_1-341;Q04973_1-348;Q8KN66_1-341;Q7BJX9_1-345;Q60109_1-336;Q597F5_1-340;P55180_1-339;A0A0F7R8T6_1-338;Q14376_1-348;Q9W0P5_1-350;Q5JBH4_1-339;Q564Q1_1-349;Q0P9C3_1-328;Q58IJ6_1-353;E8MF10_1-340;P9WN67_1-314;Q9Y7X5_1-355;P04397_1-357;P21977_1-332;A0A0F7RAG6_1-330;Q7YZA8_1-383;P09147_1-338;A1Y9L8_1-337;P56985_1-339;Q59678_1-338;A0R5C5_1-313;Q8LDN8_1-351;Q9SN58_1-351;Q9C7W7_1-348;Q92WA3_1-328;Q…	P56986_1-339;Q42605_1-351;B0M3E8_1-350;Q9T0A7_1-350;Q553X7_1-344;Q304Y2_97-440;Q9M0B6_88-429;Q9CNY5_1-338;O65781_1-350;Q8LNZ3_1-354;Q43070_1-350;Q56093_1-338;Q8R059_1-347;P22715_1-338;Q3T105_1-348;Q5R8D0_1-348;P56997_1-339;Q6K2E1_1-369;Q652A8_1-373;P18645_1-347;Q05026_1-338;P96995_1-333;P26503_1-328;Q8H0B6_51-389;O64749_71-409;Q8H0B2_65-404;Q9SUN3_71-409;Q9FI17_96-432;Q8H930_74-413
42	GPE02530	NDP-sugar 3-/3,5-/5-epimerase	Includes GPE02430	Extend	ROC curve	144	196	23	8	Q9ZIH5_1-197;Q9L9E5_1-207;Q5SFD1_1-196;P9WH11_1-202;A0QSK5_1-201;P26394_1-183;Q9HU21_1-181;P37745_1-185;O27818_1-185;O52806_1-205;P37780_1-181;Q93F86_1-182;Q9F835_1-201;Q6EF58_1-181;A1JNA0_1-174;Q57502_1-187;Q76NH8_1-196;P37763_1-328;P29783_1-200;P55468_1-195;Q96Z62_1-176;Q5ZXH5_1-187;A0A077ENB9_1-181	Q8GIQ0_1-197;Q331R1_1-196;A0A0H3BZS4_1-197;O54547_1-197;P9WH10_1-202;Q5XCG7_1-197;A0A0D6IV69_1-181;A0A1S0QLH9_1-181
43	GPE03030	UDP-Hex2NAc 6-dehydrogenase		Extend	Bit score distribution	270	429	12	7	P27829_1-420;Q6LZC3_1-427;O59284_1-418;P95708_1-420;G3XD94_1-436;Q04972_1-425;Q7WUF5_1-427;Q9RHD7_1-422;Q57871_1-427;P58591_1-423;A6UU98_1-438;P39861_1-424	A6VK13_1-427;A4FY94_1-427;Q8Z389_1-420;Q9L6R4_1-420;A6USK4_1-427;Q8ZAE4_1-420;Q45410_1-423
44	GPE03430	UDP-glucose dehydrogenase/GDP-mannose 6-dehydrogenase	Includes GPE03130, GPE3210	Extend	Bit score distribution	250	357	20	33	P11759_1-436;P51585_1-436;D7FM80_1-315;O33952_1-337;P0C0F4_1-350;Q19905_1-376;O60701_1-370;C9E261_1-361;Q9LIA8_1-365;O54068_1-356;B5L017_1-399;A4UTT2_1-355;O86422_1-357;Q9HY58_1-357;P96718_1-350;O02373_1-365;O32271_1-351;Q4UK39_1-365;D4GYH5_1-358;Q57346_1-343	A0A2I6RJP9_1-315;A0A2I6RJP7_1-320;P76373_1-337;Q47329_1-341;A0A0J9WZA6_1-337;Q5F3T9_1-370;P12378_1-370;O70475_1-370;Q5R7B3_1-370;O70199_1-370;Q2QS13_1-365;Q9FM01_1-365;Q96558_1-365;Q9AUV6_1-365;Q2QS14_1-365;Q9LF33_1-365;Q9FZE1_1-365;Q75GS4_1-365;B7F958_1-365;P0DG69_1-350;P0DG68_1-350;Q5X9A8_1-350;Q8NKX0_1-350;P0C0F5_1-350;Q1RKF8_1-351;Q92GB1_1-365;O05973_1-365;Q68VX0_1-365;Q7DBF9_1-337;Q8FG45_1-3…
45	GPE04030	Nonulosonic acid synthetase		Extend	ROC curve	245	349	18	1	Q7DDU0_1-349;Q9NR45_1-359;Q0P9B3_1-343;Q46675_1-346;Q9VG74_1-372;O87186_1-341;Q5R082_1-352;B6EHB9_1-346;Q3ES99_1-354;O24980_1-340;Q0P8U0_1-340;Q0P8T1_1-334;Q5ZXH9_1-356;A0A090IMH4_1-350;A0A1D3UJH0_1-336;A0A386HUS1_1-352;Q58465_1-337;P39625_1-373	Q57265_1-349
46	GPE05020	GDP-mannose/GDP-D-glycero-D-manno-heptose 4,6-dehydratase (Retaining)		Extend	ROC curve	200	355	21	11	Q9VMW9_1-395;O60547_1-372;Q18801_1-399;Q9SNY3_1-361;Q9JRN5_1-344;Q8IAX4_1-357;Q51366_1-323;P0AC88_1-373;G4WJD2_1-374;O24885_1-381;Q8G8E4_1-342;M4HNX2_1-348;D3JU53_1-365;A7KA64_1-352;Q6T1X7_1-323;Q29VV7_1-344;Q84439_1-345;H7C7E0_1-348;Q06952_1-373;Q1ZXF7_1-356;O85713_1-351	P93031_1-373;O45583_1-382;Q8K0C9_1-372;Q8K3X3_1-372;A8Y0L5_1-377;Q56872_1-372;P0AC89_1-373;P0AC90_1-373;P0AC91_1-373;Q56598_1-372;P55354_1-351
47	GPE05630	NDP-4-keto-6-deoxy 3-dehydratase		Extend	ROC curve	339	398	5	3	G4WJD4_1-393;B1B4V9_1-388;Q57174_1-437;Q9ALN8_1-462;A7H2X3_1-403	Q9F118_1-388;P26398_1-437;B1B4J5_1-388
48	GPE06030	GDP-4-keto-6-deoxy-mannose 3,5-epimerase, 4-reductase/GDP-4-keto-3,6-dideoxy-mannose 5-epimerase, 4-reductase (Axial)		Extend	ROC curve	162	317	12	0	Q13630_1-321;P32055_1-321;P33217_1-312;G5EER4_1-315;Q9W1X8_1-321;O49213_1-323;O24886_1-310;D3JU54_1-322;Q84611_1-317;G4WJD3_1-308;A0A143ZXB3_1-344;P55353_1-314
49	GPE06230	CDP-6-deoxy/3,6-dideoxy-hexose 4-reductase (Axial, Equatorial)	Two possible products for the same substrate	Extend	ROC curve	138	292	7	0	Q57103_1-290;P14168_1-279;P0A1P4_1-299;Q56863_1-292;Q00329_1-293;Q05342_1-283;Q81B30_1-302
50	GPE06330	(TDP-/dTDP)-4-keto-L-rhamnose 4-reductase/(TDP-/dTDP)-4-keto-5-C-methyl-rhamnose 4-reductase (Equatorial)		Extend	ROC curve	135	287	16	5	P26392_1-299;P9WH09_1-304;O66251_1-294;A0QTF8_1-327;Q04MA2_1-283;Q9L9E9_1-288;Q2SYI1_1-298;D4GU71_1-300;Q93F84_1-282;Q9A0G6_1-284;P29781_1-304;P55463_1-296;A0A1S0QL17_1-284;F5HCQ7_1-285;Q96Z61_1-273;Q97GQ1_1-280	P37778_1-299;O54579_1-283;P9WH08_1-304;P37760_1-299;Q46769_1-301
51	GPE06510	GDP-4-ketosugar 4-reductase (Axial, Equatorial)	Two possible products for the same substrate	Exp	ROC curve	240	301	6	0	Q5M6Q8_1-312;Q8G947_1-277;Q9JRN7_1-294;Q6T1X6_1-309;Q9HTB6_1-304;H7C744_1-280
52	GPE09230	Phosphoglucomutase/Phosphomannomutase family 1	Subset of GPE09630	Extend	Bit score distribution	450	462	12	3	P26341_1-456;P26405_1-477;Q68BJ6_1-456;P26276_1-463;B0RVK5_1-448;Q9RP80_1-462;B6Z254_1-454;O86374_1-465;Q6XUV7_1-477;Q83EM3_1-471;P40390_1-460;P45632_1-469	Q9KZL6_1-454;P24175_1-456;P40391_1-460
53	GPE09330	Phosphoglucomutase/Phosphomannomutase family 2		Extend	ROC curve	99	253	13	5	P07283_1-254;P31353_1-252;O80840_1-246;Q38AW2_1-245;Q95ZD7_1-247;O15305_1-246;Q92871_1-262;Q9UTJ2_1-257;Q1W374_1-249;Q86B09_1-249;Q9VTZ6_1-254;Q9XUE6_1-254;Q8SVM5_1-256	Q9Z2M7_1-242;Q259G4_1-248;Q1W375_1-252;Q1W376_1-247;Q1W377_1-252
54	GPE09510	UDP-galactopyranose/(TDP-/dTDP)-fucopyranose mutase		Exp	ROC curve	80	381	6	0	Q6E7F1_1-377;P37747_1-367;Q48485_1-384;Q9RYF1_1-397;Q0P8H5_1-368;P9WIQ1_1-399
55	GPE09630	Phosphoglucosamine/phosphomanno/phosphogluco mutase	Includes GPE09130, GPE09230	Extend	ROC curve	60	465	24	4	Q9HV50_1-445;P25177_1-445;Q5HE43_1-451;A9CQM6_1-450;Q81VN7_1-448;A0QSQ1_1-453;P9WN41_1-448;Q976E4_1-455;Q5NII8_1-443;P31120_1-445;Q6LYB4_1-447;Q0P8K7_1-462;P26341_1-456;P26405_1-477;Q68BJ6_1-456;P26276_1-463;B0RVK5_1-448;Q9RP80_1-462;B6Z254_1-454;O86374_1-465;Q6XUV7_1-477;Q83EM3_1-471;P40390_1-460;P45632_1-469	Q8DTC6_1-449;Q9KZL6_1-454;P24175_1-456;P40391_1-460
56	GPE40110	Nucleotide-sugar C-methyltransferase		Exp	ROC curve	434	415	6	0	Q9XC68_1-418;P96561_1-408;Q9L9E7_1-420;B5L6K6_1-414;B3TMQ9_1-414;Q81B31_1-407
57	GPE50010	Nucleotide-sugar formyltransferase		Exp	Texp	273	250	9	0	U3GK13_1-221;Q5NF01_1-241;F8RC03_1-221;P9WKZ3_1-234;F8WJP6_1-259;M9P0Q2_1-252;SFX19485.1_1-260;ABV52680.1_1-272;P77398_1-300

### Sheet: Worksheet2
Serial number	BLASTp Query	Similarity cut-off (%)	Query coverage cut-off (%)	Enzyme activity	Biosynthesis pathway(s)
1	P14169_1-338	60	90	2-Epimerase	Tyvelose
2	P95700_1-371	50	95	3-Epimerase + 4-reductase (axial)	Fuc2NAc
3	Q9XC60_1-372	50	95
4	Q8L347_1-290	60	90	3-Epimerase + 4-reductase (equatorial)	Rha2NAc
5	O05374_1-230	50	90	4-Reductase (axial)	Fucose, Fucofuranose
6	Q6E7F2_1-316	60	90
7	O66256_1-270	50	95	4-Reductase (axial)	6-Deoxytalose
8	E5F146_1-318	50	95
9	Q6TP29_1-309	50	90	4-Reductase (equatorial)	Qui2NAc
10	Q81A43_1-303	60	90
11	Q81A42_1-328	70	100	4,6-Dehydratase (retaining)	Bac2Ac4Ac, Fuc2NAc, LegNAc7Ac, Yelosamine
12	A0A0A1G406_1-341	60	100	4-Oxidase + 5,6-dehydratase + 4-reductase (Pen)	L-Pse5Ac7Ac
13	Q3ESA4_1-320	60	95	4-Oxidase + 5,6-reductase + 5-epimerase (Pal)
14	Q0P8T8_1-323	60	100	4,6-Dehydratase (retaining)	Leg5Ac7Ac
15	G8UHQ7_1-325	60	100
16	P67910_1-310	50	100	6-Epimerase	L-glycero-beta-D-manno-heptose
17	P63228_1-191	50	90	Phosphatase	L-glycero-beta-D-manno-heptose
18	Q9AGY5_1-179	50	90	Phosphatase	D-glycero-alpha-D-manno-heptose, 6-Deoxy-alpha-D-altro-heptose, 6-Deoxy-alpha-D-manno-heptose
19	P76658_344-477	60	90	Adenylyltransferase	L-glycero-beta-D-manno-heptose
20	A0A0G2Y4N8_1-352	50	95	4-Aminotransferase (equatorial)	Qui4NAc
21	Q0P8S9_1-341	60	95	Guanylyltransferase	Leg5Ac7Ac
22	Q9AGY6_1-230	60	95	Guanylyltransferase	D-glycero-alpha-D-manno-heptose, 6-Deoxy-alpha-D-altro-heptose, 6-Deoxy-alpha-D-manno-heptose
23	Q5SIM4_1-254	55	95	Isomerase	Mannose
24	P29954_1-387	60	90
25	P63224_1-192	50	90	Isomerase	All four heptoses
26	P76658_1-318	50	90	Kinase	L-glycero-beta-D-manno-heptose
27	Q9AGY8_1-341	50	90	Kinase	D-glycero-alpha-D-manno-heptose, 6-Deoxy-alpha-D-altro-heptose, 6-Deoxy-alpha-D-manno-heptose
28	Q814Z5_1-371	50	90	Synthase	Yelosamine
29	Q0P8V9_1-263	50	90	Acetyltransferase	Leg5Ac7Ac
30	Q8FBQ3_1-224	50	90	Acetyltransferase	Fuc4NAc
31	Q9XCW3_1-192	50	90	Acetyltransferase	Qui4NAc
32	C4B8D3_1-213	60	95
33	P26395_1-330	50	90	3,4-Glucoseen reductase	Abequose, paratose, tyvelose
34	Q66DP5_1-329	50	90
35	A9IH93_1-190	70	90	Acetyltransferase	Man2NAc3NAcA
36	G3XD01_1-191	70	90
37	O25093_209-517	50	90	Hydrolase	L-Pse5Ac7Ac
38	A0A1D3UJQ1_1-321	50	90
39	Q0P8U5_1-274	50	90
40	Q3ESA1_1-366	50	90
41	Q6T1W7_1-192	70	95	Acetyltransferase	Fuc3NAc
42	Q12KT8_1-152	70	95
43	Q6TFC6_1-265	60	90	Acetyltransferase	Qui3NAc
44	P71063_1-216	60	95	Acetyltransferase	Bac2Ac4Ac, Leg5Ac7Ac
45	Q5FAE1_197-403	60	95
46	Q0P9D1_1-195	60	95
47	B0V6J7_1-219	60	95
48	Q7DBF7_1-221	60	95	Acetyltransferase	Per4Ac
49	O85353_1-215	60	95
50	Q5UR11_1-213	60	95	Acetyltransferase	Qui4NAc
51	A0A0H3KA18_1-295	60	90	4-Reductase (axial)	Fuc2NAc
52	R4NRR5_1-350	60	90	3,5-Epimerase	L-Galactose
53	Q2SYH7_1-363	60	90	4-Epimerase	6-Deoxytalose

### Sheet: Worksheet3
Serial number	Nucleotide sugar number	Nucleotide sugar	Prevalence in genomes		Prevalence in species
			Number	Percentage	Number	Percentage
1	1	UDP-Gal2NAc	11490	88.8013	2961	87.5
2	2	UDP-Glc2NAc	11235	86.8305	2567	75.857
3	3	UDP-glucose	11216	86.6837	2559	75.6206
4	4	UDP-galactose	10589	81.8379	2415	71.3652
5	5	UDP-GlcA	8082	62.4623	1984	58.6288
6	6	UDP-Man2NAc	7837	60.5688	1981	58.5402
7	7	GDP-mannose	6632	51.2559	1942	57.3877
8	8	UDP-GalA	7679	59.3477	1922	56.7967
9	9	UDP-Glc2NAcA	7038	54.3937	1917	56.6489
10	10	TDP-/dTDP-L-rhamnose	6292	48.6282	1874	55.3783
11	11	UDP-Gal2NAcA	6826	52.7552	1824	53.9007
12	12	UDP-Man2NAcA	5892	45.5367	1463	43.2329
13	13	GDP-L-fucose	3515	27.1659	981	28.9894
14	14	UDP-galactofuranose	2887	22.3124	746	22.0449
15	15	UDP-xylose	3463	26.764	613	18.1147
16	16	UDP-L-arabinose	3320	25.6589	593	17.5236
17	17	UDP-L-Ara4N	3264	25.2261	506	14.9527
18	18	UDP-Qui2NAc	1321	10.2094	395	11.6726
19	19	CMP-Neu5Ac	974	7.52763	334	9.86998
20	20	UDP-L-Fuc2NAc	981	7.58173	284	8.39243
21	21	GDP-ManA	950	7.34214	257	7.59456
22	22	UDP-Bac2Ac4Ac	866	6.69294	188	5.55556
23	23	GDP-L-colitose	719	5.55684	178	5.26005
24	24	TDP-/dTDP-Fuc4NAc	2271	17.5516	172	5.08274
25	25	UDP-Man2NAc3NAcA	742	5.7346	163	4.81678
26	26	TDP-/dTDP-Fuc3NAc	249	1.92441	127	3.75296
27	27	TDP-/dTDP-Qui4NAc	346	2.67409	127	3.75296
28	28	ADP-L-glycero-b-D-manno-heptose	1997	15.434	117	3.45745
29	29	TDP-/dTDP-6-deoxy-L-talose	397	3.06824	113	3.33924
30	30	UDP-L-Qui2NAc	179	1.38341	102	3.01418
31	31	UDP-L-Rha2NAc	180	1.39114	102	3.01418
32	32	CMP-L-Pse5Ac7Ac	441	3.4083	74	2.18676
33	33	GDP-Per	252	1.9476	53	1.56619
34	34	TDP-/dTDP-fucose	85	0.656929	41	1.21158
35	35	GDP-L-galactose	48	0.370971	37	1.09338
36	36/37	CDP-paratose/CDP-abequose	506	3.91066	35	1.03428
37	38/39	GDP-6-deoxy-talose/GDP-rhamnose	404	3.12234	31	0.916076
38	40	CMP-Leg5Ac7Ac	243	1.87804	25	0.738771
39	41/42	CDP-cereose/CDP-cillose	81	0.626014	22	0.650118
40	43	TDP-/dTDP-Qui3NAc	23	0.177757	19	0.561466
41	44	GDP-D-glycero-a-D-manno-heptose	63	0.4869	19	0.561466
42	45	UDP-L-Ara4NFo	784	6.0592	18	0.531915
43	46	UDP-yelosamine	29	0.224129	17	0.502364
44	47	TDP-/dTDP-Qui4NFo	761	5.88144	15	0.443262
45	48	CDP-6-deoxy-gulose	18	0.139114	13	0.384161
46	49	UDP-Fuc2NAc	314	2.42677	13	0.384161
47	50	TDP-/dTDP-fucofuranose	33	0.255043	11	0.325059
48	51	CDP-tyvelose	245	1.8935	9	0.265957
49	52	GDP-Per4Ac	60	0.463714	6	0.177305
50	53	GDP-6-deoxy-a-D-manno-heptose	22	0.170029	5	0.147754
51	54	GDP-6-deoxy-a-D-altro-heptose	15	0.115929	3	0.0886525
52	55	CDP-L-ascarylose	2	0.0154571	2	0.0591017
53	56	UDP-L-rhamnose	0	0	0	0
54	57	UDP-Qui4NAc	0	0	0	0

### Sheet: Worksheet4
Serial no.	Abbreviation	Monosaccharide
1	Ara4N	4-aminoarabinose
2	Ara4NFo	4-N-formylarabinose
3	Bac2Ac4Ac	N,N-diacetylbacillosamine
4	Fuc2NAc	2-acetamido-2-deoxy-fucose
5	Fuc3NAc	3-acetamido-3-deoxy-fucose
6	Fuc4NAc	4-acetamido-4-deoxy-fucose
7	Gal2NAc	N-acetylgalactosamine
8	Gal2NAcA	N-acetylgalactosaminuronic acid
9	GalA	Galacturonic acid
10	Glc2NAc	N-acetylglucosamine
11	Glc2NAcA	N-acetylglucosaminuronic acid
12	GlcA	Glucuronic acid
13	Leg5Ac7Ac	N,N-diacetyllegionaminic acid
14	Man2NAc	N-acetylmannosamine
15	Man2NAc3NAcA	2,3-acetamido-2,3-dideoxy-mannuronic acid
16	Man2NAcA	N-acetylmannosaminuronic acid
17	ManA	Mannuronic acid
18	Neu5Ac	N-acetylneuraminic acid
19	Per	Perosamine
20	Per4Ac	N-acetylperosamine
21	Pse5Ac7Ac	N,N-diacetylpseudaminic acid
22	Qui2NAc	2-acetamido-2-deoxy-quinovose
23	Qui3NAc	3-acetamido-3-deoxy-quinovose
24	Qui4NAc	4-acetamido-4-deoxy-quinovose
25	Qui4NFo	4-N-formyl-4-deoxy-quinovose
26	Rha2NAc	2-acetamido-2-deoxy-rhamnose

### Sheet: Worksheet5
Enzyme type	Enzyme	Required for the biosynthesis of monosaccharides belonging to (group name)
Acetyltransferase (LbH containing)	N-acetyltransferase (LbH)	Common, Less common, Rare
Glutamine amidotransferase	Glutamine amidotransferase	Common, Less common, Rare
Non-hydrolyzing C2-epimerase	Non-hydrolyzing C2-epimerase	Common, Less common, Rare
Phosphomannose isomerase	Type II/III phosphomannose isomerase	Common, Less common, Rare
a-D-phosphohexomutase superfamily	Phosphomannomutase	Common, Less common, Rare
	Phosphoglucomutase	Common, Less common, Rare
	Phosphoglucosamine mutase	Common, Less common, Rare
	Phosphoacetylglucosamine mutase	Common, Less common, Rare
SDR Superfamily	Retaining C4,6-dehydratase	Common, Less common, Rare
	C4-reductase	Common, Less common, Rare
	C4-epimerase	Common, Less common, Rare
	C6-dehydrogenase	Common, Less common, Rare
	C3,5-epimerase/C4-reductase	Common, Less common
	C5-decarboxylase	Common, Less common
	C5-decarboxylase/C4-oxidase	Common, Less common
	Inverting C4,6-dehydratase	Rare
	C2-epimerase	Rare
	C3-epimerase	Rare
	C5-epimerase	Rare
	C6-epimerase	Rare
	C3,5-epimerase	Rare
	C5-epimerase/C4-reductase	Rare
	C3-epimerase/C4-reductase	Rare
	C4-oxidase/C5,6-reductase/C5-epimerase	Rare
	C4-oxidase/C5,6-dehydratase/C4-reductase	Rare
Gfo/Idh/MocA family	C3-dehydrogenase	Rare
Nucleotidyltransferase	Guanylyltransferase	Common, Less common, Rare
	Thymidylyltransferase	Common, Less common, Rare
	Uridylyltransferase	Common, Less common, Rare
	Cytidylyltransferase	Rare
	Adenylyltransferase	Rare
Cupin superfamily	Type I phosphomannose isomerase	Common, Less common, Rare
	C3,5-epimerase	Common, Less common, Rare
	C3,4-ketoisomerase	Rare
	C3-epimerase	Rare
	C5-epimerase	Rare
PLP dependent enzymes	C4-aminotransferase	Common, Less common
	C3-aminotransferase	Rare
	C3-dehydrase	Rare
	C3-dehydratase	Rare
UDP-galactose mutase (UGM) family	Galactopyranose mutase	Common, Less common
	Fucopyranose mutase	Rare
Haloalkanoic acid dehalogenase (HAD) superfamily	C7-phosphatase	Rare
PEP-utilizing synthetase	Nonulosonic acid synthetase	Rare
Formyltransferase	N-formylransferase	Rare
Hydrolase	NDP-sugar hydrolase	Rare
Hydrolyzing C2-epimerase	Hydrolyzing C2-epimerase	Rare
Kinase	Heptose 7-phosphate kinase	Rare
SAM dependent Methyltransferase	C-methyltransferase	Rare
	N-methyltransferase	Rare
	O-methyltransferase	Rare
Acetyltransferase (GNAT family)	N-acetyltransferase (GNAT)	Rare
Sedoheptulose 7-phosphate isomerase	Sedoheptulose 7-phosphate isomerase	Rare

### Sheet: Worksheet6
SlNo	Monosaccharide	Precursor
1	TDP-/dTDP-L-rhamnose	Glucose-1-phosphate
2	TDP-/dTDP-6-deoxy-L-talose
3	TDP-/dTDP-Qui3NAc
4	TDP-/dTDP-Fuc3NAc
5	TDP-/dTDP-fucose
6	TDP-/dTDP-fucofuranose
7	TDP-/dTDP-Qui4NAc
8	TDP-/dTDP-Qui4NFo
9	TDP-/dTDP-Fuc4NAc
10	CDP-6-deoxygulose
11	CDP-L-ascarylose
12	CDP-abequose
13	CDP-paratose
14	CDP-cereose
15	CDP-cillose
16	CDP-tyvelose
17	UDP-Qui4NAc
18	UDP-L-rhamnose
19	UDP-glucose
20	UDP-GlcA
21	UDP-GalA
22	UDP-galactose
23	UDP-xylose
24	UDP-L-arabinose
25	UDP-galactofuranose
26	UDP-L-Ara4N
27	UDP-L-Ara4NFo
28	GDP-mannose	Fructofuranose-6-phosphate
29	UDP-Glc2NAc
30	GDP-L-galactose	GDP-mannose
31	GDP-ManA
32	GDP-Per
33	GDP-Per4Ac
34	GDP-L-colitose
35	GDP-L-fucose
36	GDP-rhamnose
37	GDP-6-deoxytalose
38	GDP-D-glycero-a-D-manno-heptose	Sedoheptulose-7-phosphate
39	GDP-6-deoxy-a-D-altro-heptose
40	GDP-6-deoxy-a-D-manno-heptose
41	ADP-L-glycero-b-D-manno-heptose
42	CMP-L-Pse5Ac7Ac	UDP-Glc2NAc
43	UDP-L-Fuc2NAc
44	UDP-L-Qui2NAc
45	UDP-L-Rha2NAc
46	UDP-Glc2NAcA
47	UDP-Man2NAc
48	UDP-Man2NAcA
49	UDP-Man2NAc3NAcA
50	UDP-Gal2NAcA
51	CMP-Neu5Ac
52	UDP-yelosamine
53	UDP-Fuc2NAc
54	UDP-Gal2NAc
55	UDP-Qui2NAc
56	UDP-Bac2Ac4Ac
57	CMP-Leg5Ac7Ac	UDP-Glc2NAc and Glc2NAc-1-phosphate
